# Regulation of transcription reactivation dynamics exiting mitosis

**DOI:** 10.1101/2020.04.15.042853

**Authors:** Sergio Sarnataro, Andrea Riba, Nacho Molina

## Abstract

Proliferating cells experience a global reduction of transcription during mitosis, yet their cell identity is maintained and regulatory information is propagated from mother to daughter cells. Mitotic bookmarking by transcription factors has been proposed as a potential mechanism to ensure the reactivation of transcription at the proper set of genes exiting mitosis. Recently, mitotic transcription and waves of transcription reactivation have been observed in synchronized populations of human hepatoma cells. However, the study did not consider that mitotic-arrested cell populations progressively desynchronize leading to measurements of gene expression on a mixture of cells at different internal cell-cycle times. Moreover, it is not well understood yet what is the precise role of mitotic bookmarking on mitotic transcription as well as on the transcription reactivation waves. Ultimately, the core gene regulatory network driving the precise transcription reactivation dynamics remains to be identified. To address these questions, we developed a mathematical model to correct for the progressive desynchronization of cells and estimate gene expression dynamics with respect to a cell-cycle pseudotime. Furthermore, we used a multiple linear regression model to infer transcription factor activity dynamics. Our analysis allows us to characterize waves of transcription factor activities exiting mitosis and identify a core gene regulatory network responsible of the transcription reactivation dynamics. Moreover, we identified more than 60 transcription factors that are highly active during mitosis and represent new candidates of mitotic bookmarking factors which could represent relevant therapeutic targets to control cell proliferation.
