## Supplemental Table 3 for "Regulation of transcription reactivation dynamics exiting mitosis"

	mit_act_aver
ATF3	0.05094145519699124
ATF2	0.05094145519699124
ATF1	0.05094145519699124
TBP	0.04725185940818048
SMARCC1	0.03655912236279168
FOSL2	0.03655912236279168
RFX2	0.03636257141197127
RFX3	0.03636257141197127
POU3F1	0.03303059173128395
POU2F2	0.03303059173128395
CREB3L1	0.031814435257678436
CREB3	0.031814435257678436
MYB	0.02645444935169378
PITX1	0.026379366507935903
MEF2C	0.026315746302288053
NFE2L1	0.02580862921957259
SRF	0.023737738862388644
NFYA	0.02324045325983394
FOS	0.02324045325983394
NFYC	0.02324045325983394
YBX1	0.02324045325983394
CEBPZ	0.02324045325983394
NFYB	0.02324045325983394
ATF6	0.02321028459618427
ESRRG	0.022898848975123693
ESRRB	0.022898848975123693
HIC2	0.022384816507968117
CEBPE	0.02094081287091875
CEBPD	0.02094081287091875
HOXA1	0.020420456955259753
SREBF1	0.020087442205168497
TFE3	0.020087442205168497
FOXO3	0.01912088986133913
FOXD2	0.01912088986133913
PBX1	0.018729642572127003
ZIC3	0.018523123051966114
ZIC4	0.018523123051966114
ARNT	0.01836846717727052
HES1	0.018090797021390343
EGR3	0.017941089380513725
EGR2	0.017941089380513725
ETV7	0.01790744712220162
FOSL1	0.01771898155318858
PATZ1	0.017534950841789968
KLF4	0.017534950841789968
FEV	0.017449269299126234
ERF	0.017449269299126234
ELF1	0.017449269299126234
ETV1	0.017449269299126234
MYBL2	0.01722484085428418
E2F7	0.016813582011684324
E2F1	0.016813582011684324
RELA	0.016606971622371274
ARNT2	0.015843008018867788
AHR	0.015843008018867788
FOXO1	0.015542208127675013
FOXD1	0.015542208127675013
FOXG1	0.015542208127675013
FOXP1	0.015542208127675013
FOXO6	0.015542208127675013
YY1	0.01494313942035334
YY2	0.01494313942035334
JUNB	0.014862572514292873
CREM	0.014862572514292873
CREB5	0.014862572514292873
FUBP1	0.014643686911635747
MEF2A	0.014506005127418781
MEF2D	0.014506005127418781
GBX2	0.014328250645387272
EN2	0.014328250645387272
LBX2	0.014328250645387272
TCF3	0.014254242458259596
MYOG	0.014254242458259596
NANOG	0.014062798616008136
SP1	0.01380030032997113
E2F2	0.01378204670334014
E2F5	0.01378204670334014
EP300	0.0133441447633046
NFKB1	0.013325600558976887
ETV3	0.013324396427015855
CXXC1	0.01250260268266712
TBX3	0.011344605683419315
BATF	0.011297382761867794
REL	0.011250844898016567
BACH1	0.01124290142987102
NFE2L2	0.01124290142987102
NFE2	0.01124290142987102
TP63	0.011215493519069503
SP3	0.01102557347211106
HOXB1	0.01097916189870037
HOXA2	0.01097916189870037
TP53	0.010861932003362084
HIF1A	0.010814356575690623
PRDM4	0.010731919888801405
E4F1	0.009812466968728607
ZNF274	0.009760011781819098
MECP2	0.009452356341931189
EOMES	0.009327287743638496
PLAGL1	0.00901381452733857
ZBTB6	0.008997164767445708
ESR1	0.008828312213808302
ETV4	0.008563589053990541
ETS2	0.008563589053990541
GFI1	0.008506488631178366
KLF12	0.008496469516823096
TFDP1	0.008431945693731244
NR1H2	0.008403695547274407
JDP2	0.008082036561933419
ZBTB12	0.007973653546789158
HMBOX1	0.007942038573184875
GATA6	0.007817143578222756
FOXA2	0.007781721867177568
FOXJ3	0.007781721867177568
CUX1	0.007742557692306733
PPARG	0.007739201656634243
HEY1	0.00767860320138328
MNT	0.00767860320138328
HEY2	0.00767860320138328
SREBF2	0.007626876600501929
GZF1	0.007589247880018788
ZBTB49	0.007467728022071834
ZNF143	0.00724678905356549
NR4A2	0.007225116534953481
RORA	0.007070860736499876
GMEB2	0.006951815045416976
NR4A3	0.006856891060217169
ZNF524	0.006775561075708
RELB	0.006720897248146468
TLX1	0.006647434615027672
NFIC	0.006647434615027672
ZNF410	0.006380438483039665
EGR4	0.006232438475647991
EGR1	0.006232438475647991
SP4	0.006180281024537369
PML	0.006180281024537369
REST	0.006012325449632131
NR1I3	0.005862888624833655
NFAT5	0.005567377249362401
HSF4	0.0055400128347815455
MAFB	0.005510502533121277
MAFG	0.005430668367658671
MAFF	0.005430668367658671
MGA	0.005428090683973335
TBX15	0.005428090683973335
HSF1	0.0052967240883096825
E2F8	0.005228452771341296
UBP1	0.005217201545150575
NFIB	0.005071740344039634
NFIX	0.005071740344039634
JUN	0.004995720492810827
JUND	0.004863000580086383
RFX5	0.00485892592389844
NFKB2	0.004748924396352781
TP73	0.0047438869229894315
CENPB	0.0046524257267203575
TEAD1	0.004620481602615622
TEAD3	0.004620481602615622
ZFX	0.0045118608996156905
MEIS2	0.004212010120780969
SOX6	0.004015956006880089
ZNF282	0.003920703535769811
NR1H4	0.003913233229117259
ZNF232	0.0036090505830743435
NFIL3	0.0035396401151842876
TGIF1	0.003364910299278061
CBFB	0.0031761444954775155
PBX2	0.003111359469702311
TCF7L1	0.0029984798054980785
RCOR1	0.0029269650515385626
MTA3	0.0029269650515385626
FOXC2	0.0028743466561596764
FOXA3	0.0028743466561596764
NFATC3	0.0027621471305777846
NFATC2	0.0027621471305777846
ONECUT1	0.0025265557401320336
CPEB1	0.002417525356606877
RAX2	0.002408441578231097
MNX1	0.002408441578231097
LMX1B	0.002408441578231097
ZNF148	0.0021427383605960955
NR1I2	0.0019307759432920988
KLF7	0.0019145732654578748
HINFP	0.0018506253497700231
CEBPB	0.0018394307288731482
IRF3	0.0018309764148836298
BACH2	0.0018002169846503397
GLI1	0.0017273836719219463
ZIC2	0.0017273836719219463
FOSB	0.0017178661104306893
SMAD2	0.0014411429749157203
NR1D1	0.0014190225945080897
OTX1	0.0013948261583550956
RFX1	0.001288330008509266
RFX7	0.001288330008509266
RFX4	0.001288330008509266
MEF2B	0.0012859502718229878
HLF	0.0012762552402595323
TEF	0.0012762552402595323
ZBTB16	0.0012526916334874908
NR2F1	0.000963103951040886
RBPJ	0.0009514310493268295
POU6F2	0.0008083721276252726
GMEB1	0.0006607200006517999
NR2C1	0.0006564779089826216
STAT4	0.0005474787560236533
ZEB1	0.00044512239686166376
NHLH1	0.00044204869102216837
HIVEP1	0.0003613077781501797
MLX	0.0003581049945825388
USF2	0.0003581049945825388
USF1	0.0003581049945825388
PAX2	0.0003581049945825388
TCF7L2	9.106232500825068e-05
KLF16	6.788101820261365e-05
SP2	6.788101820261365e-05
IRX5	-0.0001902969394290344
KLF14	-0.00019511340440212015
SP8	-0.00019511340440212015
ERG	-0.00036577492381960125
WRNIP1	-0.0004331309820459121
MYBL1	-0.0004567918184863109
BBX	-0.0005047688130178774
ZNF35	-0.0005788294008144779
THRB	-0.0006033418855757577
HSF2	-0.0006969653206936884
ZNF350	-0.0007421775028999034
ZBTB3	-0.0007966144857642977
PITX2	-0.0008790227987436995
FOXC1	-0.0011309480912089563
GRHL1	-0.0011311493145881731
ATF4	-0.0011979375832021802
XBP1	-0.0012851609824591546
HOXA5	-0.0013930211210523447
TWIST1	-0.0014301748482363355
SNAI1	-0.0014301748482363355
KLF13	-0.001461619618906758
CEBPA	-0.0016310649383313837
NKX3-1	-0.0016400292152254831
PLAG1	-0.00188467045894326
GATA4	-0.0019476118107777237
GATA1	-0.0019476118107777237
RREB1	-0.0019637649618955313
ZNF691	-0.0020600924245931965
ZNF740	-0.002125646812445523
ZNF219	-0.002125646812445523
TCF7	-0.002288998551349327
GATA2	-0.0022909108155722583
NR2C2	-0.002523789185386139
NR2F6	-0.002523789185386139
RXRA	-0.002523789185386139
E2F4	-0.0025463327251194724
BRCA1	-0.0026606190420050326
STAT6	-0.002676095515810724
ZBED1	-0.0027357659546208024
ZIC1	-0.0027381343344479816
GATA3	-0.0027573225398453425
ZKSCAN3	-0.0030009001046630342
ETV6	-0.0030172975100823244
RUNX2	-0.003122843337023264
RUNX1	-0.003122843337023264
BARX2	-0.0031306308006837833
HOXA3	-0.0031306308006837833
DLX1	-0.0031306308006837833
RXRB	-0.003284751755380924
THRA	-0.003284751755380924
SMAD3	-0.0034274689232491346
ZBTB7B	-0.0034476689299078036
MTF1	-0.0034476689299078036
WT1	-0.0034476689299078036
CDC5L	-0.003482666857882411
HOXA9	-0.0035584749786659107
BPTF	-0.0039204236216294685
SP100	-0.003921359322668864
CEBPG	-0.0040379728847103145
ARNTL	-0.004107819990790523
MITF	-0.004107819990790523
TFEC	-0.004107819990790523
BHLHE41	-0.004107819990790523
POU2F1	-0.0043130344205733195
SPIB	-0.004650601420932462
ZNF784	-0.004818152917329656
IRF9	-0.004918586305728223
NR6A1	-0.00498720129371601
CDX2	-0.004993067821520032
PROX1	-0.005085871797806352
ZNF652	-0.005107734833841839
VAX2	-0.005150089058263538
RHOXF2	-0.005150089058263538
ZKSCAN1	-0.0052856446680558675
TBX4	-0.00536889488594279
FOXJ2	-0.0055426741160598545
NR5A2	-0.005766246271916908
GLIS3	-0.005802698777462862
SMAD4	-0.0059025665434357414
SIX4	-0.005971745832554626
MXI1	-0.006043463535069054
MYC	-0.006043463535069054
MYCN	-0.006043463535069054
ISX	-0.006086104617811813
SIX3	-0.006146171045881992
SIX2	-0.006146171045881992
SIX1	-0.006146171045881992
BHLHE40	-0.006354815077206949
ELF3	-0.00636878107874348
EHF	-0.00636878107874348
ATF7	-0.006506276597742848
BCL3	-0.006561157822053021
EPAS1	-0.006561157822053021
ZFHX3	-0.006581629424592396
ALX1	-0.006613134562810357
ARX	-0.006613134562810357
ELK4	-0.006640050636130022
ETV5	-0.006640050636130022
ELK3	-0.006640050636130022
ELK1	-0.006640050636130022
ELF4	-0.006640050636130022
NR3C1	-0.006684171058224341
KLF15	-0.006795660320494701
TFEB	-0.006889225262971184
MAX	-0.006889225262971184
PPARD	-0.006967247561852534
CREB3L2	-0.0071395289783195495
DDIT3	-0.007172176237313662
MEIS3	-0.007250727835829651
TGIF2LX	-0.007250727835829651
GLIS2	-0.007354915480655084
ATF5	-0.0074971864661634285
SOX15	-0.007576295962651553
SOX10	-0.007576295962651553
SOX7	-0.0076405438267179195
STAT3	-0.008017958230928721
BCL6	-0.008017958230928721
STAT1	-0.008017958230928721
HOXA7	-0.008054791731854994
HOXC6	-0.008054791731854994
KLF6	-0.008106605537218191
DMC1	-0.008240217831524987
TEAD4	-0.00831996102846921
POU6F1	-0.008335843622295775
RARG	-0.008386340087765388
HNF4G	-0.008560718855016814
ARID5A	-0.008581097831505596
TBX19	-0.008603577738207356
HOXB9	-0.008753240419215354
HOXA10	-0.008753240419215354
ZBTB18	-0.00893490280752976
ZBTB4	-0.00905784418233631
ZBTB7A	-0.009281796135100077
ZBTB7C	-0.009281796135100077
MZF1	-0.009304350474768354
TFAP4	-0.009341198608058647
MSC	-0.009341198608058647
PAX6	-0.009479486735981818
MAZ	-0.009496436173252774
GTF2F1	-0.009496436173252774
ZNF281	-0.009496436173252774
ZNF333	-0.009768912303796966
TBX2	-0.00995869677285184
SOX5	-0.010029589602288697
HOXC9	-0.010069217085038934
ESRRA	-0.010078551303537955
ESR2	-0.010078551303537955
SOX4	-0.010199922320764011
HCFC1	-0.010247834011296737
SMARCC2	-0.010247834011296737
SIX5	-0.010247834011296737
TFCP2	-0.01029454449072473
MEIS1	-0.010466038659288237
PGR	-0.010468022559904118
IRX3	-0.010650120384915904
OSR2	-0.010686175387150866
OSR1	-0.010686175387150866
MECOM	-0.010955373221916316
HBP1	-0.011066737458313103
FOXQ1	-0.011075351222420543
HNF4A	-0.011113423026194412
ELF2	-0.011564362174568738
GABPA	-0.011564362174568738
ELF5	-0.011564362174568738
HOXC8	-0.011583568348687144
SMAD1	-0.011643448880242605
ARID5B	-0.011655686600177883
ISL2	-0.011840922656280716
BHLHE23	-0.012005706391194505
BHLHA15	-0.012005706391194505
BHLHE22	-0.012005706391194505
CLOCK	-0.012176426616024374
MLXIPL	-0.01232376011090488
RARA	-0.012528615033787762
HOXA4	-0.012582552706548518
ZBTB33	-0.01264271914361783
CHD2	-0.01264271914361783
PAX5	-0.012735411302950568
EZH2	-0.012750272991333349
CREB1	-0.012874183610270904
SNAI2	-0.012998420550994124
TCF4	-0.012998420550994124
ID4	-0.012998420550994124
MAF	-0.013271310850502253
NRL	-0.013271310850502253
E2F6	-0.013422296918504592
E2F3	-0.01347516310384271
IRF2	-0.013560068403954321
STAT2	-0.013560068403954321
IRF1	-0.013560068403954321
IRF8	-0.013560068403954321
TCF12	-0.013780815027403906
ASCL2	-0.013780815027403906
ONECUT3	-0.013981406866304835
ONECUT2	-0.013981406866304835
HOXC10	-0.013990986874629628
HOXD13	-0.013990986874629628
SHOX2	-0.014061371632799283
HOXC5	-0.014061371632799283
HOMEZ	-0.014172879716795895
NFATC1	-0.014386679902231978
FOXA1	-0.015073764523582089
HMGA2	-0.0154652222164808
RARB	-0.015492604906821996
PPARA	-0.016437640641507194
KLF3	-0.016648455198013955
DLX6	-0.016897554485133318
NOTO	-0.016897554485133318
VSX2	-0.016897554485133318
DLX2	-0.016897554485133318
NKX6-1	-0.016897554485133318
NR4A1	-0.017090849889432498
CHD1	-0.01777235190703022
SIN3A	-0.01777235190703022
OTP	-0.018100605493400413
HOXC4	-0.018100605493400413
LHX5	-0.018100605493400413
LMX1A	-0.018100605493400413
LHX1	-0.018100605493400413
PHOX2B	-0.018100605493400413
EBF3	-0.01822792012954324
PKNOX1	-0.018511206605865232
TGIF2	-0.018511206605865232
ZBTB14	-0.018610770649808803
BSX	-0.018991163232580894
GSX1	-0.018991163232580894
MIXL1	-0.018991163232580894
LHX4	-0.018991163232580894
MEOX2	-0.018991163232580894
MBD2	-0.019221080480384435
PBX3	-0.020597910994178827
NRF1	-0.021196470924238025
HMGA1	-0.021466816263297155
ARID3A	-0.021559217194096588
HNF1B	-0.021706884721557972
HNF1A	-0.021706884721557972
NR2F2	-0.024212807329604263
STAT5B	-0.024744357829039332
SMC3	-0.027002178044687936
RAD21	-0.027002178044687936
CTCF	-0.02738226264407599
CTCFL	-0.02738226264407599
NFIA	-0.02742218315901436
ZNF263	-0.028287606583443852
FOXP2	-0.029264736340890718
FOXK1	-0.029264736340890718
FOXP3	-0.029264736340890718
FOXB1	-0.029264736340890718
HMX3	-0.029719807015663402
MAFK	-0.03147361450436439
STAT5A	-0.032053267986591374
POU2F3	-0.032960430825996784
POU5F1	-0.032960430825996784
TBL1XR1	-0.03345771472822197
FOXM1	-0.03345771472822197
ZNF384	-0.03853650506213016
SOX9	-0.04367648727262395
TAF1	-0.0607248421293719
SOX12	-0.08029273424899859
SOX13	-0.08029273424899859
