## Supplemental Table 4 for "Regulation of transcription reactivation dynamics exiting mitosis"

factor	score
YBX1_FOS_NFYC_NFYA_NFYB_CEBPZ	0.9161821199214942
PATZ1_KLF4	0.9266323895491255
ETV1_ERF_FEV_ELF1	0.9550060041964491
SP4_PML	0.9608248082474984
ATF2_ATF1_ATF3	0.9680617382360079
SOX13_SOX12	0.9697753416340754
TAF1	0.9725113538073948
ELK4_ETV5_ELK1_ELK3_ELF4	0.9760092458147691
FOXM1_TBL1XR1	0.9784645632523569
SP3	0.9805872154570014
KLF16_SP2	0.9834687693422344
NRF1	0.9864737195046076
WT1_MTF1_ZBTB7B	0.9874218413422037
ELF2_GABPA_ELF5	0.9875582577288703
SIN3A_CHD1	0.9877339612103657
SP1	0.9877680472233884
MAZ_ZNF281_GTF2F1	0.9879039440207186
FOXK1_FOXP2_FOXB1_FOXP3	0.9894862313237373
MECP2	0.9898330124845677
FOSL2_SMARCC1	0.9904244926162897
FOXD1_FOXO1_FOXO6_FOXG1_FOXP1	0.9906443235542696
SIX5_SMARCC2_HCFC1	0.9907009797177624
E2F7_E2F1	0.9908269369911363
ID4_TCF4_SNAI2	0.9917236435907736
ZNF384	0.992475342883766
RFX3_RFX2	0.9926249356163662
AHR_ARNT2	0.993230688357063
MXI1_MYC_MYCN	0.9932683551757716
TBP	0.9934310815608383
PITX1	0.9936461359620229
YY1_YY2	0.9936556425963462
SOX9	0.9942878632752427
RELA	0.9945346895597835
CREB3L1_CREB3	0.9948596346954492
POU5F1_POU2F3	0.9949588291436993
CTCF_CTCFL	0.9950941105780664
ERG	0.9960619629654743
RAD21_SMC3	0.99610871668304
MAFK	0.9961439761313223
SMAD1	0.996215796281576
POU2F2_POU3F1	0.9962208820705803
SREBF1_TFE3	0.9962356605203685
ZNF263	0.9962880079101061
HNF1A_HNF1B	0.9965000609722824
TEAD3_TEAD1	0.9965539003493762
ESRRA_ESR2	0.9968038022142557
HMX3	0.9968235044144904
ESRRB_ESRRG	0.9968295156900076
MLXIPL	0.9968369026522691
STAT5A	0.9968874389929923
MEF2C	0.996901595371044
REL	0.9969276478181712
MAX_TFEB	0.9969555820958149
FOSL1	0.9970347008124524
PAX5	0.9970831004573703
MYB	0.9970899163268859
ZBTB14	0.9972648641841435
RCOR1_MTA3	0.9973475483950406
SRF	0.9974540548045803
MEF2D_MEF2A	0.997494106747681
NFIA	0.9975443843137323
TFDP1	0.9975622709671973
CREB5_CREM_JUNB	0.9976704874026656
HIC2	0.9976971403006528
ATF6	0.9977945120398163
TCF12_ASCL2	0.9978319249644987
EGR1_EGR4	0.9978916384869796
NFKB1	0.9979041873223115
MIXL1_GSX1_BSX_MEOX2_LHX4	0.997932858219103
NR2F2	0.9980150998063153
ELF3_EHF	0.9980381561111034
SHOX2_HOXC5	0.9980390118668183
EPAS1_BCL3	0.9980622044226922
BATF	0.9980902283041635
IRF2_STAT2_IRF8_IRF1	0.9980956014308959
ZNF143	0.998105859524541
CEBPE_CEBPD	0.9981605148218025
CEBPB	0.9981633345955717
NFE2L1	0.9982452890757455
WRNIP1	0.9982566620470847
OTP_PHOX2B_LHX1_LMX1A_LHX5_HOXC4	0.998340006909827
ZBTB33_CHD2	0.9983560394849124
NFATC1	0.9983735372506973
STAT5B	0.998433922423914
PLAGL1	0.9984573523091402
TCF3_MYOG	0.9984707193359544
EGR3_EGR2	0.9984883342502742
FOXO3_FOXD2	0.9985425484527828
EN2_GBX2_LBX2	0.9985452471448238
E2F3	0.9985455738301781
TFEC_MITF_ARNTL_BHLHE41	0.9985521152130684
MEIS1	0.9985612077340262
HES1	0.9985708500716876
ARID3A	0.9985850908094669
RFX7_RFX4_RFX1	0.998638941213513
ZNF524	0.9986457524344028
ZIC3_ZIC4	0.9986470412806014
PBX3	0.9986636249250457
EBF3	0.998669412613805
HOXA1	0.9986771756465884
CREB1	0.998691768167406
MAF_NRL	0.9987212837953543
E2F2_E2F5	0.9987309378537083
BACH1_NFE2_NFE2L2	0.9987336525366741
E2F6	0.9987405130629201
RARB	0.998747644135067
MNT_HEY1_HEY2	0.998753872735957
HMGA1	0.9987888028016825
NOTO_VSX2_DLX2_DLX6_NKX6-1	0.998797597654307
TLX1_NFIC	0.998805674144794
RARG	0.9988494949677544
PKNOX1_TGIF2	0.9988875472697484
EZH2	0.9989153384578541
ETV7	0.9989167436700425
MAFB	0.9989440360018998
ATF4	0.9989999596155245
HOXC10_HOXD13	0.9990065155453427
MBD2	0.9990107710145724
PBX1	0.9990138575872461
NR4A1	0.9990390479209663
MYBL2	0.999039328857031
ARNT	0.9990504167781729
KLF3	0.9990541425577038
EP300	0.9990760341165987
ZFX	0.9991064607122551
STAT1_STAT3_BCL6	0.9991194601843064
HOXA10_HOXB9	0.9991776345953981
PPARA	0.9991865647707376
TBX15_MGA	0.9992022502875915
PAX6	0.9992117890304069
HNF4A	0.9992230466027314
NR6A1	0.9992563675867229
HOMEZ	0.9992594459531917
NR2C1	0.9992800725204259
GMEB2	0.9993008253842324
BHLHE22_BHLHA15_BHLHE23	0.9993178955146108
ONECUT2_ONECUT3	0.999323671747302
HMGA2	0.9993294014695344
NFIX_NFIB	0.999335726252862
ETV3	0.9993366470237819
ESR1	0.9993576897581177
SPIB	0.9993590315119552
NR3C1	0.999368602927334
TBX2	0.9993687717438097
ZEB1	0.9993696636670704
SOX5	0.9993735920308562
ETV6	0.9993938047276532
NR1I2	0.9993959465797561
CPEB1	0.9994132825514602
BPTF	0.9994152914242761
HOXC8	0.9994155901445154
FOXA1	0.9994316573748369
HOXA4	0.9994340739926746
TP53	0.9994463789183402
ISL2	0.9994478486894415
RELB	0.999454673593944
CXXC1	0.9994570656831104
RARA	0.9994707559921376
NANOG	0.9994747409902347
JDP2	0.9994775953389132
XBP1	0.999481421448748
FOXQ1	0.999489224623167
FOXA2_FOXJ3	0.9995028517786743
FUBP1	0.9995058155238739
HLF_TEF	0.9995071800082067
ZBTB6	0.9995180905434669
ZBTB4	0.9995197641771846
ZNF333	0.9995215132987945
GFI1	0.9995216176478937
MLX_USF2_USF1_PAX2	0.9995342053118865
ATF7	0.9995361084511167
GLIS2	0.9995381650757166
FOSB	0.9995443077256703
HOXA9	0.9995473586369978
FOXA3_FOXC2	0.999551576192102
OSR1_OSR2	0.9995523823216378
GATA3	0.999556603926574
HBP1	0.9995632443208821
MZF1	0.9995645246982965
NR1H2	0.9995662171813783
ZNF652	0.9995714047542504
TFAP4_MSC	0.9995776079172297
E2F4	0.9995780035654942
IRX3	0.9995786601067835
CLOCK	0.9995791991261088
TFCP2	0.9995904624889681
PRDM4	0.999594115115622
ZBTB18	0.9995968034747347
RXRA_NR2F6_NR2C2	0.9995970542541925
SMAD4	0.9996061992313464
ETV4_ETS2	0.9996078760432814
ZKSCAN1	0.9996099799330477
SP100	0.9996155484579998
SIX1_SIX3_SIX2	0.9996217910745177
JUN	0.9996265806027305
PPARG	0.9996315079566402
TP63	0.9996329678490676
NFATC2_NFATC3	0.9996370698827219
ARID5B	0.999644258657743
KLF14_SP8	0.9996513860810697
HOXA2_HOXB1	0.9996610674375204
PGR	0.999662653756576
ZIC2_GLI1	0.9996666941569441
DLX1_HOXA3_BARX2	0.9996703796999178
NR5A2	0.9996744313693021
MEIS2	0.9996757135752353
ARID5A	0.9996804022278556
EOMES	0.9996815944303563
SOX4	0.999684103002772
ZBTB7A_ZBTB7C	0.9996936856047891
HIF1A	0.9996941004142181
NR4A2	0.9996965987644538
TBX3	0.9997040770472171
CENPB	0.9997069549294899
ZBTB3	0.999707891386283
HMBOX1	0.9997080590389888
KLF6	0.9997087996349294
KLF12	0.9997100108047879
HOXC9	0.9997101092304747
HOXC6_HOXA7	0.9997104181033797
DMC1	0.999716657398053
MECOM	0.999718389171633
SMAD3	0.9997188337943659
E4F1	0.9997193599250231
RBPJ	0.99972174466447
TCF7L1	0.9997334194188213
SOX7	0.9997398458703096
BACH2	0.9997417666426043
NFKB2	0.9997483907762433
TBX19	0.9997496743407366
ZNF274	0.9997515629590767
MEIS3_TGIF2LX	0.9997572674362851
SREBF2	0.9997593752906226
ZNF691	0.9997596134370088
SOX10_SOX15	0.9997626582197543
ZNF148	0.9997636115025166
GZF1	0.9997651469846254
CUX1	0.999766786018644
HSF4	0.9997710357160448
TCF7	0.999771984375061
HIVEP1	0.9997732099508577
NR4A3	0.9997791239443663
SOX6	0.9997798985402306
POU6F1	0.9997852492832419
TCF7L2	0.9997869597572893
ZBTB12	0.9997893244428474
SIX4	0.9997908901069509
IRF9	0.9997928332832252
IRF3	0.9997930931573129
NR1I3	0.9997937514682084
TWIST1_SNAI1	0.9998017414032225
ZNF784	0.9998025310150535
BHLHE40	0.9998063011461097
RORA	0.9998074673038994
ATF5	0.9998107183063774
HNF4G	0.9998125171597241
KLF15	0.9998128259863347
JUND	0.9998135616660405
GMEB1	0.9998146547621504
TGIF1	0.999817000902656
PPARD	0.9998180762969902
GATA6	0.9998198121112131
TBX4	0.9998216602388851
DDIT3	0.9998253417202788
HSF1	0.9998256116792755
PBX2	0.9998264556575264
TEAD4	0.9998289467201408
PLAG1	0.9998306694151019
ZFHX3	0.9998343676791949
GLIS3	0.9998392212604833
CDX2	0.9998412527818845
ZBTB49	0.9998432967633573
CEBPG	0.9998446529443595
CREB3L2	0.999847801220338
ZNF410	0.9998510251740669
ONECUT1	0.9998551426335877
GATA1_GATA4	0.9998582694528281
ZNF740_ZNF219	0.9998590651534924
MAFF_MAFG	0.999864186827824
REST	0.9998649043867129
HSF2	0.9998737822607945
PROX1	0.9998783719772598
ALX1_ARX	0.999879204642529
KLF13	0.9998795328773441
TP73	0.9998803556635234
E2F8	0.9998822856264465
MEF2B	0.9998857850442854
VAX2_RHOXF2	0.9998864347666739
ISX	0.9998879414416906
ZIC1	0.9998887984585216
ZNF350	0.9998916373908256
NFAT5	0.9998940407798034
STAT4	0.9998941426101225
HINFP	0.9998943528470268
MYBL1	0.9998950935073275
RFX5	0.999895513142745
RREB1	0.9998995180720467
BBX	0.9999006031085573
FOXJ2	0.9999030433150224
STAT6	0.9999118108726075
RUNX1_RUNX2	0.9999202592956831
NFIL3	0.999930361340339
CBFB	0.9999335414799587
THRA_RXRB	0.9999335987024774
HOXA5	0.9999353023739609
ZNF282	0.9999363269844471
UBP1	0.9999374177073783
PITX2	0.9999381465099838
BRCA1	0.9999420647052041
NKX3-1	0.9999448599397021
NR2F1	0.9999454997245502
POU2F1	0.9999474288350381
ZNF232	0.9999508706948316
NR1H4	0.9999541461895733
ZKSCAN3	0.9999569444810824
NHLH1	0.9999588099077319
CDC5L	0.9999628828790523
GATA2	0.9999668994650641
GRHL1	0.9999672328785323
CEBPA	0.9999675228694629
LMX1B_MNX1_RAX2	0.9999682047935091
POU6F2	0.9999689973001599
FOXC1	0.9999728805133158
ZBED1	0.9999797438646623
KLF7	0.9999807606176845
ZBTB16	0.9999823807078566
OTX1	0.9999842554461013
SMAD2	0.9999846253891165
NR1D1	0.9999869412144928
IRX5	0.9999874061751484
ZNF35	0.9999886853220867
THRB	0.9999975921998886
